# Spatial Transcriptomics and Single-Nucleus Multi-omics Analysis Revealing the Impact of High Maternal Folic Acid Supplementation on Offspring Brain Development

**DOI:** 10.1101/2024.07.12.603269

**Authors:** Xiguang Xu, Yu Lin, Liduo Yin, Priscila da Silva Serpa, Benjamin Conacher, Christina Pacholac, Francisco Carvallo, Terry Hrubec, Shannon Farris, Kurt Zimmerman, Xiaobin Wang, Hehuang Xie

**Author notes:** These authors contributed equally to this work (Xiguang Xu, Yu Lin).

## Abstract

Folate, an essential vitamin B9, is crucial for diverse biological processes including neurogenesis. Folic acid (FA) supplementation during pregnancy is a standard practice for preventing neural tube defects (NTDs). However, concerns are growing over the potential risks of excessive maternal FA intake. Here, we employed mouse model and spatial transcriptomics and single-nucleus multi-omics approaches to investigate the impact of high maternal FA supplementation during the periconceptional period on offspring brain development. Maternal high FA supplementation affected gene pathways linked to neurogenesis and neuronal axon myelination across multiple brain regions, as well as gene expression alterations related to learning and memory in thalamic and ventricular regions. Single-nucleus multi-omics analysis revealed that maturing excitatory neurons in the dentate gyrus (DG) are particularly vulnerable to high maternal FA intake, leading to aberrant gene expressions and chromatin accessibility in pathways governing ribosomal biogenesis critical for synaptic formation. Our findings provide new insights into specific brain regions, cell types, gene expressions and pathways that can be affected by maternal high FA supplementation.
