## Supplementary Tables for "Spatial Transcriptomics and Single-Nucleus Multi-omics Analysis Revealing the Impact of High Maternal Folic Acid Supplementation on Offspring Brain Development": Supplementary Table 1. Mapping statistics of spatial transcriptomics and single-nucleus multiome libraries.xlsx

### Sheet: Spatial transcriptomics
Supplementary Table 1a. Visium Spatial transcriptomics datasets.
Sample	hf_p21_rep1	hf_p21_rep2	mf_p21_rep1	mf_p21_rep2
Number of Spots Under Tissue	3202	3350	3602	3316
Mean Reads per Spot	49686	54430	45491	38817
Median Genes per Spot	4357	4966	6945	5040
Sequencing
Number of Reads	159093998	182338993	163857962	128718515
Valid Barcodes	0.985	0.985	0.986	0.986
Valid UMIs	1	1	1	1
Sequencing Saturation	0.743	0.719	0.363	0.602
Q30 Bases in Barcode	0.966	0.959	0.964	0.966
Q30 Bases in Probe Read	0.971	0.963	0.971	0.973
Q30 Bases in UMI	0.926	0.927	0.925	0.926
Mapping
Reads Mapped to Probe Set	0.986	0.986	0.986	0.987
Reads Mapped Confidently to Probe Set	0.985	0.984	0.984	0.985
Reads Mapped Confidently to the Filtered Probe Set	0.93	0.928	0.93	0.931
Spots
Fraction Reads in Spots Under Tissue	0.938	0.911	0.944	0.907
Mean Reads per Spot	49686	54430	45491	38817
Mean Reads Under Tissue per Spot	45922	48853	42340	34717
Median UMI Counts per Spot	9813	12522	24890	12771
Median Genes per Spot	4357	4966	6945	5040
Genes Detected	16731	18100	18235	17196

### Sheet: Multiome
Supplementary Table 1b. Single-nucleus multiome datasets.
Sample	HF P21 HP rep1	HF P21 HP rep2	MF P21 HP rep1	MF P21 HP rep2
Estimated number of cells	4241	3581	3510	2965
ATAC Median high-quality fragments per cell	14105	17419	15334	23455
GEX Median genes per cell	2675	2903	2981	3090
ATAC
Sequencing
Sequenced read pairs	176928674	195699485	145080841	228131068
Valid barcodes	0.879	0.98	0.919	0.982
Q30 bases in barcode	0.784	0.899	0.815	0.904
Q30 bases in read 1	0.875	0.859	0.891	0.86
Q30 bases in read 2	0.905	0.908	0.92	0.91
Q30 bases in sample index i1	0.93	0.944	0.942	0.921
Percent duplicates	0.337	0.395	0.311	0.449
Cells
Estimated number of cells	4241	3581	3510	2965
Mean raw read pairs per cell	41718.6	54649.4	41333.6	76941.3
Fraction of high-quality fragments in cells	0.956	0.964	0.952	0.96
Fraction of transposition events in peaks in cells	0.504	0.494	0.478	0.501
Median high-quality fragments per cell	14105	17419	15334	23455
Targeting
Number of peaks	191263	211711	188533	217635
Fraction of genome in peaks	0.06	0.066	0.059	0.067
TSS enrichment score	14.76	12.93	12.96	13.12
Fraction of high-quality fragments overlapping TSS	0.302	0.267	0.286	0.265
Fraction of high-quality fragments overlapping peaks	0.54	0.533	0.518	0.541
Mapping
Confidently mapped read pairs	0.964	0.953	0.963	0.953
Unmapped read pairs	0.004	0.005	0.004	0.005
Non-nuclear read pairs	0.001	0.001	0.002	0.001
GEX
Sequencing
Sequenced read pairs	235862859	158443332	179481782	179265461
Valid barcodes	0.946	0.945	0.951	0.944
Valid UMIs	0.999	0.999	1	0.999
Q30 bases in barcode	0.962	0.965	0.976	0.967
Q30 bases in UMI	0.936	0.934	0.954	0.938
Q30 bases in read 2	0.901	0.915	0.935	0.909
Q30 bases in sample index i1	0.971	0.957	0.985	0.922
Q30 bases in sample index i2	0.949	0.844	0.951	0.928
Reads with TSO	0.093	0.098	0.087	0.107
Percent duplicates	0.63	0.49	0.581	0.576
Cells
Estimated number of cells	4241	3581	3510	2965
Mean raw reads per cell	55614.9	44245.6	51134.4	60460.5
Fraction of transcriptomic reads in cells	0.892	0.913	0.865	0.889
Median UMI counts per cell	6270	7634	6897	8061
Median genes per cell	2675	2903	2981	3090
Total genes detected	25128	24621	24407	24604
Mapping
Reads mapped to genome	0.934	0.935	0.933	0.932
Reads mapped confidently to genome	0.921	0.924	0.918	0.92
Reads mapped confidently to intergenic regions	0.057	0.06	0.061	0.063
Reads mapped confidently to intronic regions	0.563	0.611	0.526	0.581
Reads mapped confidently to exonic regions	0.3	0.253	0.332	0.277
Reads mapped confidently to transcriptome	0.636	0.638	0.658	0.605
Reads mapped antisense to gene	0.224	0.222	0.196	0.249
