## Supplementary Tables for "Spatial Transcriptomics and Single-Nucleus Multi-omics Analysis Revealing the Impact of High Maternal Folic Acid Supplementation on Offspring Brain Development": Supplementary Table 4. DEGs identified in major cell types in the hippocampus.xlsx

### Sheet: EXC
Supplementary Table 4a. DEGs identified in excitatory neurons (EXC).
Gene	p_val	avg_log2FC	pct.1	pct.2	p_val_adj	mf_avg	hf_avg	celltype	gene	regulation	sig
Ttr	1.39e-94	2.96961	0.21	0.038	4.48e-90	0.179676	0.205604	Exc	Ttr	Up	Exc_sig
Ptgds	8.51e-31	1.48293	0.238	0.126	2.75e-26	0.0677734	0.059939	Exc	Ptgds	Up	Exc_sig
Lama4	4.66e-07	1.05925	0.051	0.026	0.0150553	0.0548663	0.0607829	Exc	Lama4	Up	Exc_sig
Slc15a2	5.3e-11	0.664485	0.15	0.096	1.71e-06	0.0218807	0.0237194	Exc	Slc15a2	Up	Exc_sig
Mt2	3.89e-09	0.570674	0.238	0.177	0.000125431	0.447839	0.409314	Exc	Mt2	Up	Exc_sig
Aldh1a1	7.12e-07	0.551264	0.093	0.06	0.0230011	0.026726	0.0202087	Exc	Aldh1a1	Up	Exc_sig
Ptgr2	1.34e-07	0.550264	0.161	0.115	0.00433256	0.00763672	0.00919637	Exc	Ptgr2	Up	Exc_sig
Id3	2.39e-07	0.483405	0.105	0.068	0.00771094	1.33221	1.10413	Exc	Id3	Up	Exc_sig
Trf	6.86e-07	0.398597	0.127	0.088	0.022151	0.0577979	0.0379812	Exc	Trf	Up	Exc_sig
Eif2s3y	2.29e-24	0.391952	0.633	0.507	7.4e-20	0.0338295	0.0411058	Exc	Eif2s3y	Up	Exc_sig
Cnp	1.64e-11	0.390548	0.386	0.307	5.3e-07	0.347344	0.313752	Exc	Cnp	Up	Exc_sig
Fabp7	2.37e-08	0.347557	0.174	0.124	0.000764603	0.424007	0.378886	Exc	Fabp7	Up	Exc_sig
Mt1	3.75e-08	0.334252	0.619	0.569	0.00121089	0.341025	0.289033	Exc	Mt1	Up	Exc_sig
Mlip	4.17e-09	0.281369	0.673	0.611	0.000134514	0.0646406	0.0561749	Exc	Mlip	Up	Exc_sig
Rpl35a	7.21e-09	-0.263356	0.602	0.653	0.000232835	0.0356195	0.0401392	Exc	Rpl35a	Down	Exc_sig
Atp1a3	3.12e-11	-0.263573	0.749	0.772	1.01e-06	0.832822	0.743032	Exc	Atp1a3	Down	Exc_sig
Camk1d	2.91e-22	-0.263714	0.926	0.946	9.41e-18	0.0260911	0.0242273	Exc	Camk1d	Down	Exc_sig
Hsp90aa1	2.52e-15	-0.267062	0.87	0.885	8.15e-11	11.4799	12.3305	Exc	Hsp90aa1	Down	Exc_sig
Serinc1	2.06e-14	-0.267499	0.796	0.83	6.66e-10	0.0620699	0.0541836	Exc	Serinc1	Down	Exc_sig
Csnk2a2	1.39e-06	-0.268066	0.508	0.542	0.0448472	0.0158535	0.0131195	Exc	Csnk2a2	Down	Exc_sig
Spock2	3.01e-08	-0.268766	0.532	0.584	0.00097269	0.00449594	0.00780609	Exc	Spock2	Down	Exc_sig
Itm2c	1.12e-10	-0.270911	0.624	0.671	3.63e-06	0.041176	0.0384163	Exc	Itm2c	Down	Exc_sig
Calr	1.79e-10	-0.273854	0.689	0.708	5.79e-06	0.0826609	0.0760819	Exc	Calr	Down	Exc_sig
Bsg	3.95e-09	-0.276058	0.643	0.678	0.000127665	0.123714	0.146371	Exc	Bsg	Down	Exc_sig
Prnp	5.46e-10	-0.276103	0.651	0.677	1.76e-05	0.129468	0.142136	Exc	Prnp	Down	Exc_sig
Rpl6	3.74e-08	-0.276593	0.777	0.794	0.00120798	0.167853	0.142445	Exc	Rpl6	Down	Exc_sig
Shank1	1.43e-06	-0.27689	0.561	0.587	0.0460305	0.18761	0.207226	Exc	Shank1	Down	Exc_sig
Rpl19	1.02e-11	-0.279924	0.735	0.771	3.3e-07	0.0152412	0.012949	Exc	Rpl19	Down	Exc_sig
Rpl27a	4.88e-12	-0.280239	0.723	0.769	1.58e-07	0.0883673	0.0960223	Exc	Rpl27a	Down	Exc_sig
Eef1a1	3.66e-14	-0.280673	0.852	0.883	1.18e-09	0.252273	0.223828	Exc	Eef1a1	Down	Exc_sig
Rpl15	1.05e-07	-0.280851	0.661	0.699	0.0034027	0.144577	0.131634	Exc	Rpl15	Down	Exc_sig
Hspa8	1.09e-14	-0.281355	0.816	0.851	3.51e-10	28.0966	30.6141	Exc	Hspa8	Down	Exc_sig
Rpl3	6.01e-11	-0.282482	0.645	0.705	1.94e-06	0.108664	0.0748221	Exc	Rpl3	Down	Exc_sig
Adgrl1	9.2e-10	-0.284543	0.611	0.656	2.97e-05	0.683886	0.636012	Exc	Adgrl1	Down	Exc_sig
Selenow	2.51e-14	-0.285155	0.809	0.831	8.09e-10	0.0186042	0.0123028	Exc	Selenow	Down	Exc_sig
Celf5	6.8e-08	-0.286677	0.58	0.612	0.00219518	0.230087	0.190021	Exc	Celf5	Down	Exc_sig
Thy1	1.06e-07	-0.292	0.566	0.597	0.00341753	0.0372434	0.0308339	Exc	Thy1	Down	Exc_sig
Nrxn2	8.81e-12	-0.292218	0.593	0.646	2.84e-07	0.298883	0.265554	Exc	Nrxn2	Down	Exc_sig
Fau	2.82e-10	-0.292928	0.713	0.741	9.1e-06	0.0129057	0.0180713	Exc	Fau	Down	Exc_sig
Wdtc1	1.31e-06	-0.294344	0.215	0.264	0.0424173	0.0643661	0.0538218	Exc	Wdtc1	Down	Exc_sig
Ly6h	8.88e-15	-0.296691	0.791	0.816	2.87e-10	0.0106625	0.00844202	Exc	Ly6h	Down	Exc_sig
Pgrmc1	1.36e-13	-0.29737	0.578	0.645	4.4e-09	0.0160031	0.0137348	Exc	Pgrmc1	Down	Exc_sig
Nsmf	9.65e-07	-0.299678	0.481	0.521	0.0311592	0.0235574	0.0181434	Exc	Nsmf	Down	Exc_sig
Larp1	1.36e-07	-0.301679	0.519	0.559	0.00439581	0.354241	0.330427	Exc	Larp1	Down	Exc_sig
Ankrd10	5.52e-09	-0.301824	0.566	0.619	0.000178167	0.0283118	0.0382298	Exc	Ankrd10	Down	Exc_sig
Rpl23	2.92e-12	-0.304195	0.689	0.742	9.44e-08	0.487477	0.436938	Exc	Rpl23	Down	Exc_sig
Syp	4.83e-10	-0.304921	0.629	0.665	1.56e-05	0.278918	0.315394	Exc	Syp	Down	Exc_sig
Rps8	4.85e-10	-0.305249	0.825	0.842	1.57e-05	0.173913	0.190928	Exc	Rps8	Down	Exc_sig
Rpl5	1.35e-08	-0.305603	0.637	0.681	0.000435025	1.32113	1.16	Exc	Rpl5	Down	Exc_sig
Rps27	7.98e-11	-0.308843	0.458	0.533	2.57e-06	0.748763	0.673915	Exc	Rps27	Down	Exc_sig
Chst1	2.95e-07	-0.309386	0.508	0.545	0.00951601	1.72686	1.45669	Exc	Chst1	Down	Exc_sig
Nrn1	9.3e-10	-0.310223	0.65	0.684	3e-05	0.109211	0.0939912	Exc	Nrn1	Down	Exc_sig
Rps15	1.87e-12	-0.310402	0.713	0.759	6.03e-08	0.108387	0.121529	Exc	Rps15	Down	Exc_sig
Rpl29	1.78e-09	-0.310826	0.579	0.626	5.76e-05	0.574857	0.527218	Exc	Rpl29	Down	Exc_sig
Cnih2	7.54e-08	-0.313792	0.574	0.601	0.00243283	0.0578658	0.0448686	Exc	Cnih2	Down	Exc_sig
Rps6	1.09e-07	-0.314395	0.498	0.55	0.00350704	0.0958881	0.1038	Exc	Rps6	Down	Exc_sig
Rpl18	8.77e-07	-0.314889	0.592	0.623	0.0283011	0.0594934	0.0542671	Exc	Rpl18	Down	Exc_sig
Actl6b	5.9e-07	-0.319779	0.346	0.397	0.019048	0.0284493	0.0244222	Exc	Actl6b	Down	Exc_sig
Tpt1	8.42e-14	-0.319975	0.789	0.829	2.72e-09	0.0868001	0.0671501	Exc	Tpt1	Down	Exc_sig
Calm3	2.59e-14	-0.321551	0.706	0.74	8.37e-10	0.0111876	0.0132063	Exc	Calm3	Down	Exc_sig
Nsg1	3.27e-13	-0.321719	0.557	0.617	1.05e-08	0.010691	0.0158344	Exc	Nsg1	Down	Exc_sig
Rps25	4.81e-11	-0.321863	0.604	0.669	1.55e-06	0.0882944	0.109761	Exc	Rps25	Down	Exc_sig
Rps10	4.8e-09	-0.323765	0.681	0.72	0.000154897	0.360686	0.310001	Exc	Rps10	Down	Exc_sig
Rpl28	1.3e-08	-0.325533	0.644	0.68	0.000418256	0.209075	0.183407	Exc	Rpl28	Down	Exc_sig
Syt11	5.27e-15	-0.32594	0.752	0.773	1.7e-10	1.13798	1.26577	Exc	Syt11	Down	Exc_sig
Ncdn	2.03e-07	-0.330678	0.601	0.625	0.00654401	0.114389	0.137164	Exc	Ncdn	Down	Exc_sig
Klf13	1.07e-07	-0.330817	0.588	0.617	0.00343995	0.0403921	0.0495392	Exc	Klf13	Down	Exc_sig
Rpl18a	3.31e-07	-0.331531	0.62	0.659	0.010682	0.294723	0.263044	Exc	Rpl18a	Down	Exc_sig
Nucks1	2.17e-11	-0.331791	0.588	0.639	7.02e-07	0.0802642	0.0948035	Exc	Nucks1	Down	Exc_sig
Dbn1	9.03e-13	-0.336823	0.574	0.627	2.91e-08	1.32477	1.19543	Exc	Dbn1	Down	Exc_sig
Rps11	1.38e-11	-0.337011	0.6	0.65	4.45e-07	0.204843	0.232491	Exc	Rps11	Down	Exc_sig
Rps17	1.75e-08	-0.337246	0.52	0.574	0.000565829	0.054489	0.0478847	Exc	Rps17	Down	Exc_sig
Rps27a	3.59e-13	-0.337619	0.686	0.74	1.16e-08	0.137721	0.119495	Exc	Rps27a	Down	Exc_sig
Ptms	2.76e-14	-0.341624	0.633	0.689	8.92e-10	0.0234202	0.0192123	Exc	Ptms	Down	Exc_sig
Rpl10a	5.14e-09	-0.341929	0.541	0.596	0.00016607	0.149194	0.137595	Exc	Rpl10a	Down	Exc_sig
Rpl11	1.4e-10	-0.341955	0.661	0.701	4.51e-06	0.0119066	0.0144503	Exc	Rpl11	Down	Exc_sig
Rps15a	1.33e-10	-0.343439	0.564	0.625	4.28e-06	0.019332	0.0292256	Exc	Rps15a	Down	Exc_sig
Marcks	1.54e-06	-0.345389	0.494	0.531	0.0498057	0.0175178	0.0243806	Exc	Marcks	Down	Exc_sig
Rpl13a	8.55e-11	-0.348143	0.688	0.739	2.76e-06	0.130985	0.152406	Exc	Rpl13a	Down	Exc_sig
Rpl24	4.91e-14	-0.349892	0.648	0.713	1.58e-09	0.625395	0.58152	Exc	Rpl24	Down	Exc_sig
Brsk2	3.16e-07	-0.350381	0.298	0.349	0.0102133	0.0295208	0.0248761	Exc	Brsk2	Down	Exc_sig
Arl6ip1	1.68e-14	-0.350419	0.717	0.755	5.41e-10	0.00996229	0.00730557	Exc	Arl6ip1	Down	Exc_sig
Rps3a1	1.48e-13	-0.351047	0.728	0.764	4.79e-09	0.49348	0.443235	Exc	Rps3a1	Down	Exc_sig
Fis1	8.58e-07	-0.356443	0.381	0.429	0.0276988	1.10292	0.976971	Exc	Fis1	Down	Exc_sig
Rps23	3.7e-16	-0.357787	0.738	0.787	1.2e-11	0.257685	0.298842	Exc	Rps23	Down	Exc_sig
Arf5	1.18e-09	-0.358634	0.499	0.553	3.81e-05	0.0148722	0.0130784	Exc	Arf5	Down	Exc_sig
Erp29	1.16e-10	-0.36141	0.441	0.504	3.74e-06	0.18707	0.201371	Exc	Erp29	Down	Exc_sig
Eef1b2	9.39e-09	-0.362618	0.438	0.498	0.000303299	0.118755	0.131017	Exc	Eef1b2	Down	Exc_sig
Rpl14	7.11e-14	-0.362628	0.584	0.647	2.3e-09	0.0134272	0.00848442	Exc	Rpl14	Down	Exc_sig
Rpl30	5.43e-11	-0.363857	0.651	0.698	1.75e-06	0.00978511	0.0125231	Exc	Rpl30	Down	Exc_sig
Psd	2.2e-07	-0.363993	0.326	0.378	0.00711567	0.0110068	0.00801146	Exc	Psd	Down	Exc_sig
Rps2	1.44e-14	-0.364699	0.715	0.759	4.63e-10	1.63743	1.52543	Exc	Rps2	Down	Exc_sig
Rps16	2.58e-11	-0.370402	0.66	0.703	8.34e-07	0.0391252	0.0511794	Exc	Rps16	Down	Exc_sig
Rpl12	7.04e-14	-0.373027	0.532	0.606	2.27e-09	0.0155778	0.0131987	Exc	Rpl12	Down	Exc_sig
Rps13	9.06e-12	-0.374129	0.6	0.65	2.92e-07	0.0137995	0.0161612	Exc	Rps13	Down	Exc_sig
Gm42418	4.85e-103	-0.376174	0.995	0.998	1.57e-98	2.22346	2.05401	Exc	Gm42418	Down	Exc_sig
Tmem151a	1e-07	-0.376893	0.346	0.395	0.00323742	0.0638062	0.0581012	Exc	Tmem151a	Down	Exc_sig
Scg2	3.68e-08	-0.378244	0.323	0.381	0.00118962	0.0180803	0.0132848	Exc	Scg2	Down	Exc_sig
Rpl9	1.39e-15	-0.379598	0.75	0.801	4.5e-11	0.151392	0.137357	Exc	Rpl9	Down	Exc_sig
Rps20	6.22e-12	-0.382809	0.587	0.65	2.01e-07	0.00716799	0.0057763	Exc	Rps20	Down	Exc_sig
Slc17a7	5.58e-22	-0.383962	0.795	0.81	1.8e-17	0.00633066	0.00767411	Exc	Slc17a7	Down	Exc_sig
Rps14	4.68e-19	-0.384142	0.797	0.828	1.51e-14	1.07721	1.2178	Exc	Rps14	Down	Exc_sig
Eif1b	4.47e-10	-0.38621	0.467	0.521	1.44e-05	4.0041	4.32241	Exc	Eif1b	Down	Exc_sig
Prrt1	2.21e-12	-0.391433	0.487	0.547	7.14e-08	0.788188	0.846728	Exc	Prrt1	Down	Exc_sig
Rps3	1.64e-13	-0.392394	0.651	0.701	5.29e-09	0.0232209	0.0256052	Exc	Rps3	Down	Exc_sig
Rpl21	4.21e-18	-0.3953	0.723	0.776	1.36e-13	0.810063	0.722438	Exc	Rpl21	Down	Exc_sig
Cmss1	6.95e-28	-0.398936	0.758	0.804	2.25e-23	0.0335281	0.0219336	Exc	Cmss1	Down	Exc_sig
Cyhr1	6.34e-07	-0.400623	0.27	0.317	0.0204767	0.138718	0.128125	Exc	Cyhr1	Down	Exc_sig
Kbtbd11	2.76e-07	-0.400885	0.393	0.442	0.00891802	1.07404	0.923947	Exc	Kbtbd11	Down	Exc_sig
Fth1	1.73e-22	-0.401356	0.839	0.872	5.59e-18	0.295037	0.259726	Exc	Fth1	Down	Exc_sig
Rps9	1.03e-09	-0.401894	0.623	0.667	3.34e-05	0.00704717	0.0104028	Exc	Rps9	Down	Exc_sig
R3hdm4	7.5e-10	-0.403091	0.355	0.417	2.42e-05	0.131163	0.118644	Exc	R3hdm4	Down	Exc_sig
Rpl13	2.03e-20	-0.403301	0.805	0.848	6.55e-16	0.0176821	0.0209562	Exc	Rpl13	Down	Exc_sig
Rpl26	2.79e-15	-0.4096	0.642	0.697	9e-11	0.919769	0.795615	Exc	Rpl26	Down	Exc_sig
Rps24	4.32e-17	-0.410518	0.723	0.774	1.4e-12	0.056056	0.0469852	Exc	Rps24	Down	Exc_sig
Pdia6	9.26e-10	-0.417914	0.392	0.451	2.99e-05	0.0164207	0.0108793	Exc	Pdia6	Down	Exc_sig
Scn1b	1.14e-10	-0.419047	0.493	0.536	3.7e-06	0.0351439	0.0293914	Exc	Scn1b	Down	Exc_sig
B3gat3	3.77e-07	-0.420167	0.201	0.248	0.0121607	0.0196657	0.0231625	Exc	B3gat3	Down	Exc_sig
Hspa5	3.59e-13	-0.422347	0.469	0.53	1.16e-08	0.297967	0.26515	Exc	Hspa5	Down	Exc_sig
Pnmal2	2.6e-07	-0.426723	0.405	0.448	0.00838229	0.988942	0.89194	Exc	Pnmal2	Down	Exc_sig
Rps12	2.32e-14	-0.427908	0.622	0.687	7.51e-10	0.880849	0.811381	Exc	Rps12	Down	Exc_sig
Rpsa	1.99e-13	-0.432309	0.711	0.76	6.42e-09	0.327639	0.294475	Exc	Rpsa	Down	Exc_sig
Ide	5.63e-08	-0.432919	0.364	0.407	0.00181848	0.0580664	0.0498353	Exc	Ide	Down	Exc_sig
Rps18	7.18e-19	-0.435588	0.641	0.714	2.32e-14	1.96171	2.19946	Exc	Rps18	Down	Exc_sig
Rpl23a	9.94e-12	-0.437991	0.599	0.655	3.21e-07	0.0163212	0.0263095	Exc	Rpl23a	Down	Exc_sig
Rplp1	7.71e-35	-0.440383	0.834	0.888	2.49e-30	0.0418563	0.0454178	Exc	Rplp1	Down	Exc_sig
Rpl34	4.6e-11	-0.441084	0.549	0.598	1.48e-06	6.76982	7.5662	Exc	Rpl34	Down	Exc_sig
Rps4x	6.97e-11	-0.456918	0.559	0.611	2.25e-06	0.327616	0.351307	Exc	Rps4x	Down	Exc_sig
Khsrp	3.24e-10	-0.461895	0.279	0.345	1.05e-05	0.0979986	0.105477	Exc	Khsrp	Down	Exc_sig
Olfm1	3.22e-28	-0.463436	0.867	0.889	1.04e-23	0.455034	0.423893	Exc	Olfm1	Down	Exc_sig
Rps7	9e-20	-0.465696	0.718	0.77	2.91e-15	0.0189707	0.01368	Exc	Rps7	Down	Exc_sig
Rpl17	1.25e-25	-0.469085	0.75	0.812	4.04e-21	0.615966	0.55435	Exc	Rpl17	Down	Exc_sig
Camk2n1	9.68e-20	-0.471303	0.699	0.738	3.13e-15	0.349301	0.317475	Exc	Camk2n1	Down	Exc_sig
Rpl32	2.88e-17	-0.479324	0.585	0.654	9.31e-13	0.0148061	0.0127125	Exc	Rpl32	Down	Exc_sig
Ube2m	4.48e-12	-0.487012	0.285	0.356	1.45e-07	1.49967	1.35943	Exc	Ube2m	Down	Exc_sig
2900097C17Rik	8.7e-18	-0.488821	0.555	0.608	2.81e-13	0.00687879	0.00979833	Exc	2900097C17Rik	Down	Exc_sig
Rps5	7.26e-12	-0.4934	0.564	0.623	2.34e-07	0.0137776	0.0153732	Exc	Rps5	Down	Exc_sig
Rpl10	1.28e-23	-0.497082	0.605	0.693	4.15e-19	0.755997	0.818545	Exc	Rpl10	Down	Exc_sig
AY036118	2.14e-90	-0.497638	0.919	0.957	6.92e-86	0.0637609	0.0481305	Exc	AY036118	Down	Exc_sig
Rhob	1.25e-09	-0.498092	0.289	0.348	4.04e-05	0.0214259	0.0167294	Exc	Rhob	Down	Exc_sig
Tmem259	2.66e-08	-0.503643	0.235	0.288	0.000858189	0.340398	0.316933	Exc	Tmem259	Down	Exc_sig
Egr1	8.22e-07	-0.529926	0.197	0.244	0.0265257	0.156942	0.142624	Exc	Egr1	Down	Exc_sig
Cbfa2t3	7.73e-09	-0.531831	0.227	0.284	0.000249647	0.0109981	0.0127195	Exc	Cbfa2t3	Down	Exc_sig
Ftl1	6.92e-13	-0.54374	0.301	0.375	2.23e-08	0.343812	0.319461	Exc	Ftl1	Down	Exc_sig
Rps19	9.18e-20	-0.5599	0.588	0.659	2.96e-15	0.518954	0.454031	Exc	Rps19	Down	Exc_sig
Filip1l	8.45e-12	-0.569103	0.278	0.345	2.73e-07	0.0425168	0.0275307	Exc	Filip1l	Down	Exc_sig
Zbtb7a	1.74e-10	-0.576819	0.32	0.378	5.63e-06	0.0154482	0.0123939	Exc	Zbtb7a	Down	Exc_sig
Vgf	8.94e-07	-0.591518	0.188	0.23	0.0288746	0.0937417	0.0867349	Exc	Vgf	Down	Exc_sig
Rplp0	3.79e-10	-0.598467	0.429	0.482	1.22e-05	0.0128381	0.00859742	Exc	Rplp0	Down	Exc_sig
Sap30l	4.16e-08	-0.622993	0.086	0.127	0.00134381	0.0822785	0.0590264	Exc	Sap30l	Down	Exc_sig
Hrk	4.13e-07	-0.65224	0.143	0.186	0.0133455	0.0914381	0.0729371	Exc	Hrk	Down	Exc_sig
Lrrc10b	2.92e-09	-0.71269	0.087	0.133	9.44e-05	0.0173098	0.0261504	Exc	Lrrc10b	Down	Exc_sig
Hba-a1	1.46e-168	-1.14982	0.343	0.634	4.71e-164	0.760796	0.686351	Exc	Hba-a1	Down	Exc_sig
Hba-a2	2.28e-148	-1.18628	0.281	0.561	7.35e-144	0.324663	0.369925	Exc	Hba-a2	Down	Exc_sig
Hbb-bs	3.9e-206	-1.38595	0.589	0.813	1.26e-201	0.242739	0.225471	Exc	Hbb-bs	Down	Exc_sig
Hbb-bt	6.96e-116	-1.39717	0.216	0.469	2.25e-111	0.150818	0.135277	Exc	Hbb-bt	Down	Exc_sig

### Sheet: INH
Supplementary Table 4b. DEGs identified in inhibitory neurons (INH).
Gene	p_val	avg_log2FC	pct.1	pct.2	p_val_adj	mf_avg	hf_avg	celltype	gene	regulation	sig
Ttr	2.08411e-13	3.17378	0.212	0.048	6.72855e-09	0.213803	0.154649	Inh	Ttr	Up	Inh_sig
Gtdc1	1.79389e-07	0.432146	0.839	0.758	0.00579158	0.0553664	0.0619853	Inh	Gtdc1	Up	Inh_sig
AY036118	6.98603e-09	-0.364866	0.921	0.963	0.000225544	0.0024997	0.00991266	Inh	AY036118	Down	Inh_sig
Cmss1	1.61123e-07	-0.38096	0.774	0.847	0.00520186	0.266544	0.366435	Inh	Cmss1	Down	Inh_sig
Gm42418	2.89106e-16	-0.429392	0.992	1	9.33378e-12	0.396246	0.492662	Inh	Gm42418	Down	Inh_sig
2900097C17Rik	2.45775e-08	-0.706736	0.556	0.678	0.000793486	0.94521	0.812303	Inh	2900097C17Rik	Down	Inh_sig
Hbb-bt	7.56851e-19	-2.1814	0.216	0.486	2.44349e-14	0.795691	0.704503	Inh	Hbb-bt	Down	Inh_sig
Hbb-bs	3.78466e-27	-2.29878	0.593	0.811	1.22188e-22	0.551241	0.450495	Inh	Hbb-bs	Down	Inh_sig
Hba-a1	4.45958e-27	-2.36815	0.358	0.68	1.43977e-22	0.00724155	0.00626555	Inh	Hba-a1	Down	Inh_sig
Hba-a2	1.20483e-26	-2.888	0.255	0.566	3.8898e-22	0.284717	0.218314	Inh	Hba-a2	Down	Inh_sig

### Sheet: AST
Supplementary Table 4c. DEGs identified in astrocytes (AST).
	p_val	avg_log2FC	pct.1	pct.2	p_val_adj	mf_avg	hf_avg	celltype	gene	regulation	sig
Ttr	4.0748e-13	4.013	0.141	0.019	1.31555e-08	0.00717587	0.0341409	Ast	Ttr	Up	Ast_sig
Sema6d	2.20526e-12	0.669624	0.789	0.7	7.11968e-08	0.153729	0.168862	Ast	Sema6d	Up	Ast_sig
Pbx1	3.27841e-08	0.403908	0.92	0.899	0.00105843	0.250764	0.307596	Ast	Pbx1	Up	Ast_sig
Rgs20	1.80689e-07	0.319253	0.918	0.886	0.00583354	0.0152797	0.0310569	Ast	Rgs20	Up	Ast_sig
B3galt1	6.87593e-09	0.310603	0.961	0.964	0.00022199	1.36429	1.20683	Ast	B3galt1	Up	Ast_sig
Plcb1	8.93195e-08	-0.340566	0.894	0.941	0.00288368	0.112138	0.146439	Ast	Plcb1	Down	Ast_sig
Gm42418	3.7812e-26	-0.436503	0.984	0.996	1.22076e-21	0.489264	0.4338	Ast	Gm42418	Down	Ast_sig
Camk1d	2.98173e-11	-0.487615	0.686	0.808	9.6265e-07	0.215366	0.179067	Ast	Camk1d	Down	Ast_sig
AY036118	4.44074e-15	-0.546628	0.803	0.907	1.43369e-10	0.0357224	0.0297944	Ast	AY036118	Down	Ast_sig
Calm3	3.59309e-07	-0.643595	0.238	0.376	0.0116003	0.627168	0.53731	Ast	Calm3	Down	Ast_sig
Zbtb16	7.49607e-14	-0.70793	0.307	0.536	2.4201e-09	1.69947	1.50619	Ast	Zbtb16	Down	Ast_sig
Rhob	7.33455e-07	-0.804248	0.106	0.209	0.0236796	0.0774248	0.0966463	Ast	Rhob	Down	Ast_sig
Cmss1	3.28996e-13	-0.834015	0.35	0.546	1.06216e-08	0.0420809	0.100147	Ast	Cmss1	Down	Ast_sig
Hbb-bt	8.2592e-14	-1.35413	0.188	0.367	2.66648e-09	0.205809	0.239171	Ast	Hbb-bt	Down	Ast_sig
Hba-a2	4.80192e-19	-1.435	0.217	0.441	1.5503e-14	11.3445	14.1543	Ast	Hba-a2	Down	Ast_sig
Hbb-bs	5.86306e-29	-1.45782	0.462	0.717	1.89289e-24	0.225037	0.273006	Ast	Hbb-bs	Down	Ast_sig
Hba-a1	2.55909e-22	-1.46855	0.263	0.508	8.26203e-18	0.896005	0.708045	Ast	Hba-a1	Down	Ast_sig

### Sheet: OPC
Supplementary Table 4d. DEGs identified in oligodendrocyte progenitor cells (OPC).
	p_val	avg_log2FC	pct.1	pct.2	p_val_adj	mf_avg	hf_avg	celltype	gene	regulation	sig
Ttr	1.0149e-12	2.54118	0.157	0.021	3.27659e-08	0.844043	1.05373	OPC	Ttr	Up	OPC_sig
AY036118	1.41156e-06	-0.296844	0.849	0.901	0.0455722	0.168923	0.121194	OPC	AY036118	Down	OPC_sig
Gm42418	6.84649e-12	-0.314132	0.998	1	2.21039e-07	1.11297	1.41828	OPC	Gm42418	Down	OPC_sig
Hbb-bt	1.8345e-21	-3.0876	0.2	0.492	5.9227e-17	0.367865	0.226493	OPC	Hbb-bt	Down	OPC_sig
Hbb-bs	3.22289e-34	-3.34721	0.52	0.783	1.04051e-29	0.120781	0.162209	OPC	Hbb-bs	Down	OPC_sig
Hba-a2	2.27917e-18	-3.35556	0.252	0.508	7.35831e-14	0.503792	0.427751	OPC	Hba-a2	Down	OPC_sig
Hba-a1	1.91919e-26	-3.52177	0.282	0.594	6.19611e-22	0.194578	0.216388	OPC	Hba-a1	Down	OPC_sig

### Sheet: ODC
Supplementary Table 4e. DEGs identified in oligodendrocytes (ODC).
Gene	p_val	avg_log2FC	pct.1	pct.2	p_val_adj	mf_avg	hf_avg	celltype	gene	regulation	sig
Sytl2	1.14826e-06	0.329094	0.952	0.92	0.0370715	0.730855	0.928296	ODC	Sytl2	Up	ODC_sig
Rnf220	7.96676e-07	0.28304	0.996	0.991	0.0257207	0.0884493	0.11363	ODC	Rnf220	Up	ODC_sig
Tmeff2	1.26132e-06	0.274986	1	1	0.0407216	0.100158	0.0920351	ODC	Tmeff2	Up	ODC_sig
AY036118	4.0623e-08	-0.400261	0.877	0.926	0.00131151	1.32651	1.23432	ODC	AY036118	Down	ODC_sig
Fth1	4.14005e-07	-0.56949	0.848	0.894	0.0133661	0.166897	0.249155	ODC	Fth1	Down	ODC_sig
Tmbim6	1.48845e-06	-0.701058	0.313	0.461	0.0480545	0.0691307	0.0494312	ODC	Tmbim6	Down	ODC_sig
Zbtb16	2.09039e-14	-1.11424	0.263	0.519	6.74881e-10	0.431358	0.47343	ODC	Zbtb16	Down	ODC_sig
Hbb-bs	5.06324e-29	-1.84412	0.542	0.788	1.63467e-24	7.73172	8.68518	ODC	Hbb-bs	Down	ODC_sig
Hbb-bt	9.57563e-16	-1.95891	0.183	0.421	3.09149e-11	0.19282	0.25234	ODC	Hbb-bt	Down	ODC_sig
Hba-a1	4.05114e-27	-2.065	0.296	0.622	1.30791e-22	0.2359	0.264873	ODC	Hba-a1	Down	ODC_sig
Hba-a2	8.21673e-25	-2.11519	0.194	0.519	2.65277e-20	0.294207	0.262186	ODC	Hba-a2	Down	ODC_sig

### Sheet: MG
Supplementary Table 4f. DEGs identified in microglia (MG).
	p_val	avg_log2FC	pct.1	pct.2	p_val_adj	mf_avg	hf_avg	celltype	gene	regulation	sig
Ttr	1.1976e-06	5.95373	0.108	0.02	0.0386646	1.5193	1.7158	MG	Ttr	Up	MG_sig
Ptgds	4.06556e-07	1.60175	0.158	0.042	0.0131257	0.0865018	0.10443	MG	Ptgds	Up	MG_sig
Plxdc2	8.8496e-09	0.380851	0.957	0.972	0.000285709	0.130777	0.193691	MG	Plxdc2	Up	MG_sig
Malat1	7.88354e-13	0.295473	1	1	2.5452e-08	1.87735	1.65383	MG	Malat1	Up	MG_sig
Marcks	3.72534e-07	-0.464216	0.752	0.885	0.0120273	1.12961	0.962011	MG	Marcks	Down	MG_sig
Tyrobp	2.67797e-07	-0.486942	0.613	0.792	0.00864581	2.1014	2.36646	MG	Tyrobp	Down	MG_sig
Actb	8.17494e-11	-0.629731	0.755	0.919	2.63928e-06	0.26916	0.198691	MG	Actb	Down	MG_sig
Rps9	2.18641e-09	-0.650199	0.523	0.767	7.05883e-05	0.037208	0.149762	MG	Rps9	Down	MG_sig
Rps12	1.3329e-08	-0.65483	0.517	0.736	0.000430328	0.425242	0.535157	MG	Rps12	Down	MG_sig
Tmem119	2.85755e-07	-0.700724	0.43	0.638	0.00922559	0.298101	0.51254	MG	Tmem119	Down	MG_sig
Gnai2	9.13493e-09	-0.918559	0.313	0.545	0.000294921	0.152399	0.0260871	MG	Gnai2	Down	MG_sig
Rhob	4.12646e-09	-0.944776	0.266	0.508	0.000133223	2.28817	2.65032	MG	Rhob	Down	MG_sig
Hba-a2	5.30179e-16	-1.53283	0.207	0.52	1.71168e-11	0.899806	1.11107	MG	Hba-a2	Down	MG_sig
Hbb-bt	4.6919e-17	-1.71519	0.13	0.435	1.51478e-12	0.394175	0.732369	MG	Hbb-bt	Down	MG_sig
Hba-a1	5.10767e-24	-1.76779	0.198	0.601	1.64901e-19	0.292739	0.323399	MG	Hba-a1	Down	MG_sig
Hbb-bs	3.17181e-43	-1.92806	0.378	0.854	1.02402e-38	0.213752	0.171281	MG	Hbb-bs	Down	MG_sig
