## Supplementary Tables for "Spatial Transcriptomics and Single-Nucleus Multi-omics Analysis Revealing the Impact of High Maternal Folic Acid Supplementation on Offspring Brain Development": Supplementary Table 5. DEGs identified in HP excitatory neuron subtypes.xlsx

### Sheet: CA1
Supplementary Table 5a. DEGs identified in CA1 neurons.
Gene	p_val	avg_log2FC	pct.1	pct.2	p_val_adj	celltype	gene	regulation	sig
Ttr	5.27175e-26	3.65304	0.223	0.028	1.70198e-21	CA1_Exc	Ttr	Up	CA1_Exc_sig
Ptgds	1.39541e-07	1.0774	0.248	0.13	0.00450508	CA1_Exc	Ptgds	Up	CA1_Exc_sig
Pak7	1.0295e-07	0.417573	0.869	0.817	0.00332374	CA1_Exc	Pak7	Up	CA1_Exc_sig
Crebbp	1.70664e-08	-0.273451	0.917	0.945	0.000550988	CA1_Exc	Crebbp	Down	CA1_Exc_sig
Asap2	1.21448e-06	-0.286338	0.875	0.894	0.0392094	CA1_Exc	Asap2	Down	CA1_Exc_sig
Kcnq2	5.20153e-07	-0.289341	0.832	0.864	0.0167931	CA1_Exc	Kcnq2	Down	CA1_Exc_sig
Ube2b	1.68843e-08	-0.29422	0.942	0.959	0.000545109	CA1_Exc	Ube2b	Down	CA1_Exc_sig
Celf5	1.46114e-07	-0.359198	0.763	0.828	0.00471728	CA1_Exc	Celf5	Down	CA1_Exc_sig
Gm42418	1.09064e-22	-0.385363	0.998	1	3.52112e-18	CA1_Exc	Gm42418	Down	CA1_Exc_sig
Rplp1	5.40935e-10	-0.42533	0.869	0.896	1.74641e-05	CA1_Exc	Rplp1	Down	CA1_Exc_sig
Slc17a7	6.62532e-12	-0.436385	0.941	0.975	2.13898e-07	CA1_Exc	Slc17a7	Down	CA1_Exc_sig
Prrt1	4.00633e-08	-0.454393	0.618	0.717	0.00129344	CA1_Exc	Prrt1	Down	CA1_Exc_sig
AY036118	1.05907e-19	-0.467889	0.944	0.979	3.41922e-15	CA1_Exc	AY036118	Down	CA1_Exc_sig
Nsg1	7.33751e-07	-0.489156	0.595	0.687	0.0236891	CA1_Exc	Nsg1	Down	CA1_Exc_sig
Tmem151a	4.81189e-07	-0.512986	0.441	0.551	0.0155352	CA1_Exc	Tmem151a	Down	CA1_Exc_sig
Olfm1	1.70102e-12	-0.519831	0.874	0.921	5.49173e-08	CA1_Exc	Olfm1	Down	CA1_Exc_sig
Hbb-bt	4.28928e-20	-0.82175	0.251	0.472	1.38479e-15	CA1_Exc	Hbb-bt	Down	CA1_Exc_sig
Hbb-bs	4.46387e-39	-0.90161	0.629	0.828	1.44116e-34	CA1_Exc	Hbb-bs	Down	CA1_Exc_sig
Hba-a1	7.07432e-29	-1.14895	0.388	0.635	2.28395e-24	CA1_Exc	Hba-a1	Down	CA1_Exc_sig
Hba-a2	2.36432e-31	-1.21173	0.31	0.588	7.63322e-27	CA1_Exc	Hba-a2	Down	CA1_Exc_sig

### Sheet: CA3
Supplementary Table 5b. DEGs identified in CA3 neurons.
Gene	p_val	avg_log2FC	pct.1	pct.2	p_val_adj	celltype	gene	regulation	sig
Ttr	8.93544e-08	2.05257	0.217	0.058	0.00288481	CA3_Exc	Ttr	Up	CA3_Exc_sig
Atp6v0b	1.03765e-06	-0.294448	0.993	0.996	0.0335005	CA3_Exc	Atp6v0b	Down	CA3_Exc_sig
Gm42418	6.2343e-11	-0.383348	0.997	1	2.01274e-06	CA3_Exc	Gm42418	Down	CA3_Exc_sig
Slc17a7	2.19154e-07	-0.408024	0.976	0.981	0.00707538	CA3_Exc	Slc17a7	Down	CA3_Exc_sig
AY036118	4.77196e-13	-0.536594	0.979	0.988	1.54063e-08	CA3_Exc	AY036118	Down	CA3_Exc_sig
Hbb-bt	8.62682e-08	-0.677753	0.262	0.458	0.00278517	CA3_Exc	Hbb-bt	Down	CA3_Exc_sig
Hbb-bs	7.03803e-13	-1.24239	0.65	0.788	2.27223e-08	CA3_Exc	Hbb-bs	Down	CA3_Exc_sig
Hba-a2	1.62749e-12	-1.32961	0.343	0.581	5.25436e-08	CA3_Exc	Hba-a2	Down	CA3_Exc_sig
Hba-a1	9.11349e-11	-1.35049	0.385	0.604	2.94229e-06	CA3_Exc	Hba-a1	Down	CA3_Exc_sig

### Sheet: DG-i
Supplementary Table 5c. DEGs identified in DG immature neurons.
Gene	p_val	avg_log2FC	pct.1	pct.2	p_val_adj	celltype	gene	regulation	sig
Ttr	2.02045e-12	2.50663	0.164	0.028	6.52303e-08	DG_Immature_Neuron	Ttr	Up	DG_Immature_Neuron_sig
Ptgds	1.93203e-07	2.12329	0.169	0.061	0.00623755	DG_Immature_Neuron	Ptgds	Up	DG_Immature_Neuron_sig
Rtn1	1.58665e-07	-0.26752	0.967	0.98	0.0051225	DG_Immature_Neuron	Rtn1	Down	DG_Immature_Neuron_sig
Gm42418	8.4546e-12	-0.302136	0.985	0.996	2.72957e-07	DG_Immature_Neuron	Gm42418	Down	DG_Immature_Neuron_sig
Rps23	8.517e-07	-0.416146	0.662	0.794	0.0274971	DG_Immature_Neuron	Rps23	Down	DG_Immature_Neuron_sig
AY036118	9.68328e-13	-0.507769	0.8	0.918	3.12625e-08	DG_Immature_Neuron	AY036118	Down	DG_Immature_Neuron_sig
Rpl6	2.94806e-07	-0.516479	0.616	0.746	0.00951782	DG_Immature_Neuron	Rpl6	Down	DG_Immature_Neuron_sig
Rpl13	1.13319e-07	-0.519684	0.754	0.848	0.00365851	DG_Immature_Neuron	Rpl13	Down	DG_Immature_Neuron_sig
Rpl9	4.77518e-08	-0.532426	0.636	0.766	0.00154167	DG_Immature_Neuron	Rpl9	Down	DG_Immature_Neuron_sig
Rpl18a	5.44369e-07	-0.541806	0.55	0.692	0.0175749	DG_Immature_Neuron	Rpl18a	Down	DG_Immature_Neuron_sig
Rplp1	2.19724e-10	-0.542269	0.702	0.842	7.0938e-06	DG_Immature_Neuron	Rplp1	Down	DG_Immature_Neuron_sig
Rps24	5.92414e-07	-0.542409	0.636	0.755	0.0191261	DG_Immature_Neuron	Rps24	Down	DG_Immature_Neuron_sig
Rps18	6.36582e-08	-0.576005	0.546	0.701	0.00205521	DG_Immature_Neuron	Rps18	Down	DG_Immature_Neuron_sig
Rpl21	2.06329e-08	-0.577917	0.61	0.761	0.000666133	DG_Immature_Neuron	Rpl21	Down	DG_Immature_Neuron_sig
Rpl17	5.63076e-09	-0.591702	0.678	0.8	0.000181789	DG_Immature_Neuron	Rpl17	Down	DG_Immature_Neuron_sig
Rpl10	2.17293e-08	-0.595295	0.507	0.679	0.000701531	DG_Immature_Neuron	Rpl10	Down	DG_Immature_Neuron_sig
Rpsa	7.42784e-10	-0.621883	0.664	0.807	2.39808e-05	DG_Immature_Neuron	Rpsa	Down	DG_Immature_Neuron_sig
Rps7	1.20274e-10	-0.625906	0.638	0.794	3.88306e-06	DG_Immature_Neuron	Rps7	Down	DG_Immature_Neuron_sig
Rps12	7.88531e-10	-0.630834	0.564	0.751	2.54577e-05	DG_Immature_Neuron	Rps12	Down	DG_Immature_Neuron_sig
Rpl23a	3.07575e-09	-0.635455	0.539	0.711	9.93007e-05	DG_Immature_Neuron	Rpl23a	Down	DG_Immature_Neuron_sig
Rpl34	2.59083e-07	-0.636687	0.478	0.623	0.00836449	DG_Immature_Neuron	Rpl34	Down	DG_Immature_Neuron_sig
Rps5	3.56636e-07	-0.65207	0.575	0.722	0.011514	DG_Immature_Neuron	Rps5	Down	DG_Immature_Neuron_sig
Rps9	2.60174e-08	-0.656381	0.575	0.727	0.00083997	DG_Immature_Neuron	Rps9	Down	DG_Immature_Neuron_sig
Rps19	1.08266e-08	-0.743795	0.515	0.675	0.000349537	DG_Immature_Neuron	Rps19	Down	DG_Immature_Neuron_sig
Rplp0	3.92614e-13	-0.893139	0.43	0.649	1.26755e-08	DG_Immature_Neuron	Rplp0	Down	DG_Immature_Neuron_sig
Hbb-bt	1.61025e-21	-2.17415	0.16	0.44	5.19869e-17	DG_Immature_Neuron	Hbb-bt	Down	DG_Immature_Neuron_sig
Hba-a1	1.25655e-33	-2.19343	0.248	0.62	4.05676e-29	DG_Immature_Neuron	Hba-a1	Down	DG_Immature_Neuron_sig
Hba-a2	2.00193e-26	-2.26125	0.193	0.51	6.46323e-22	DG_Immature_Neuron	Hba-a2	Down	DG_Immature_Neuron_sig
Hbb-bs	4.75662e-45	-2.40499	0.461	0.796	1.53568e-40	DG_Immature_Neuron	Hbb-bs	Down	DG_Immature_Neuron_sig

### Sheet: DG-M
Supplementary Table 5d. DEGs identified in DG mature neurons.
Gene	p_val	avg_log2FC	pct.1	pct.2	p_val_adj	celltype	gene	regulation	sig
Ttr	4.34214e-28	2.84288	0.207	0.037	1.40186e-23	DG_Mature_Exc	Ttr	Up	DG_Mature_Exc_sig
Ptgds	1.19643e-10	1.10699	0.208	0.099	3.86268e-06	DG_Mature_Exc	Ptgds	Up	DG_Mature_Exc_sig
Eif2s3y	3.53299e-09	0.439464	0.572	0.434	0.000114063	DG_Mature_Exc	Eif2s3y	Up	DG_Mature_Exc_sig
Fat3	1.0012e-06	0.391112	0.773	0.726	0.0323238	DG_Mature_Exc	Fat3	Up	DG_Mature_Exc_sig
Cntnap5b	1.69329e-08	0.359979	0.876	0.824	0.000546679	DG_Mature_Exc	Cntnap5b	Up	DG_Mature_Exc_sig
Maml3	1.63179e-08	0.337855	0.885	0.831	0.000526824	DG_Mature_Exc	Maml3	Up	DG_Mature_Exc_sig
Rora	1.31802e-06	0.302564	0.813	0.746	0.0425522	DG_Mature_Exc	Rora	Up	DG_Mature_Exc_sig
Galnt17	1.58522e-15	0.286974	0.993	0.986	5.11788e-11	DG_Mature_Exc	Galnt17	Up	DG_Mature_Exc_sig
Jph1	8.49311e-08	0.276006	0.906	0.87	0.002742	DG_Mature_Exc	Jph1	Up	DG_Mature_Exc_sig
AC149090.1	3.87532e-11	0.267828	0.944	0.885	1.25115e-06	DG_Mature_Exc	AC149090.1	Up	DG_Mature_Exc_sig
Serinc1	6.23358e-07	-0.268409	0.798	0.856	0.0201251	DG_Mature_Exc	Serinc1	Down	DG_Mature_Exc_sig
Hsp90ab1	8.73343e-07	-0.275189	0.935	0.943	0.0281959	DG_Mature_Exc	Hsp90ab1	Down	DG_Mature_Exc_sig
Hsp90aa1	3.28202e-08	-0.308811	0.846	0.87	0.0010596	DG_Mature_Exc	Hsp90aa1	Down	DG_Mature_Exc_sig
Basp1	8.44773e-08	-0.310172	0.911	0.926	0.00272735	DG_Mature_Exc	Basp1	Down	DG_Mature_Exc_sig
Selenow	1.85505e-07	-0.312095	0.792	0.84	0.00598902	DG_Mature_Exc	Selenow	Down	DG_Mature_Exc_sig
Nrn1	7.55541e-07	-0.316199	0.735	0.791	0.0243926	DG_Mature_Exc	Nrn1	Down	DG_Mature_Exc_sig
Nrgn	6.88859e-08	-0.318034	0.987	0.989	0.00222398	DG_Mature_Exc	Nrgn	Down	DG_Mature_Exc_sig
Rps14	1.34859e-06	-0.322693	0.758	0.795	0.0435391	DG_Mature_Exc	Rps14	Down	DG_Mature_Exc_sig
C1ql3	6.98188e-13	-0.329348	0.952	0.983	2.2541e-08	DG_Mature_Exc	C1ql3	Down	DG_Mature_Exc_sig
Eef1a1	1.17421e-10	-0.33104	0.846	0.91	3.79095e-06	DG_Mature_Exc	Eef1a1	Down	DG_Mature_Exc_sig
Rpl24	8.01512e-08	-0.336725	0.651	0.724	0.00258768	DG_Mature_Exc	Rpl24	Down	DG_Mature_Exc_sig
Pcsk1n	2.96403e-08	-0.337071	0.84	0.887	0.000956936	DG_Mature_Exc	Pcsk1n	Down	DG_Mature_Exc_sig
Ywhab	1.44999e-07	-0.337715	0.719	0.776	0.00468129	DG_Mature_Exc	Ywhab	Down	DG_Mature_Exc_sig
Rpl19	1.41082e-07	-0.34408	0.709	0.779	0.00455483	DG_Mature_Exc	Rpl19	Down	DG_Mature_Exc_sig
Gm42418	2.05071e-38	-0.354149	0.998	0.997	6.62071e-34	DG_Mature_Exc	Gm42418	Down	DG_Mature_Exc_sig
Rps9	5.03828e-07	-0.354524	0.605	0.686	0.0162661	DG_Mature_Exc	Rps9	Down	DG_Mature_Exc_sig
Syt11	3.53038e-07	-0.362631	0.692	0.751	0.0113978	DG_Mature_Exc	Syt11	Down	DG_Mature_Exc_sig
Rps15	5.46597e-08	-0.365969	0.692	0.773	0.00176469	DG_Mature_Exc	Rps15	Down	DG_Mature_Exc_sig
Calm1	8.14908e-17	-0.366267	0.988	0.997	2.63093e-12	DG_Mature_Exc	Calm1	Down	DG_Mature_Exc_sig
Rpl21	7.54558e-09	-0.37601	0.702	0.764	0.000243609	DG_Mature_Exc	Rpl21	Down	DG_Mature_Exc_sig
Rpl23	4.171e-07	-0.381239	0.66	0.724	0.0134661	DG_Mature_Exc	Rpl23	Down	DG_Mature_Exc_sig
Rps2	2.40978e-08	-0.382035	0.753	0.804	0.000777997	DG_Mature_Exc	Rps2	Down	DG_Mature_Exc_sig
Arl6ip1	6.68674e-07	-0.383073	0.708	0.754	0.0215881	DG_Mature_Exc	Arl6ip1	Down	DG_Mature_Exc_sig
Rpl9	1.65816e-08	-0.386169	0.77	0.831	0.000535336	DG_Mature_Exc	Rpl9	Down	DG_Mature_Exc_sig
Rpl30	3.67277e-07	-0.387514	0.637	0.704	0.0118576	DG_Mature_Exc	Rpl30	Down	DG_Mature_Exc_sig
Rps16	2.01658e-07	-0.389561	0.635	0.718	0.00651052	DG_Mature_Exc	Rps16	Down	DG_Mature_Exc_sig
Rps27a	2.96255e-10	-0.39934	0.655	0.756	9.56458e-06	DG_Mature_Exc	Rps27a	Down	DG_Mature_Exc_sig
Rps24	1.05772e-08	-0.401775	0.699	0.771	0.000341486	DG_Mature_Exc	Rps24	Down	DG_Mature_Exc_sig
Camk1d	4.95652e-13	-0.403341	0.946	0.963	1.60021e-08	DG_Mature_Exc	Camk1d	Down	DG_Mature_Exc_sig
Rps3	9.7967e-08	-0.406141	0.643	0.709	0.00316286	DG_Mature_Exc	Rps3	Down	DG_Mature_Exc_sig
Pgrmc1	6.80697e-09	-0.411236	0.576	0.693	0.000219763	DG_Mature_Exc	Pgrmc1	Down	DG_Mature_Exc_sig
Rpl13	1.71739e-13	-0.412196	0.785	0.866	5.5446e-09	DG_Mature_Exc	Rpl13	Down	DG_Mature_Exc_sig
Fau	1.0032e-07	-0.412279	0.695	0.74	0.00323883	DG_Mature_Exc	Fau	Down	DG_Mature_Exc_sig
Rpl13a	1.62555e-08	-0.414797	0.657	0.731	0.00052481	DG_Mature_Exc	Rpl13a	Down	DG_Mature_Exc_sig
Rpl3	3.29537e-10	-0.41805	0.627	0.757	1.06391e-05	DG_Mature_Exc	Rpl3	Down	DG_Mature_Exc_sig
Rpl12	2.34454e-08	-0.419903	0.496	0.612	0.000756936	DG_Mature_Exc	Rpl12	Down	DG_Mature_Exc_sig
Cplx2	2.03393e-08	-0.420174	0.775	0.819	0.000656655	DG_Mature_Exc	Cplx2	Down	DG_Mature_Exc_sig
Rpl5	1.14401e-06	-0.421036	0.612	0.679	0.0369344	DG_Mature_Exc	Rpl5	Down	DG_Mature_Exc_sig
Rplp1	6.66432e-13	-0.421709	0.852	0.91	2.15157e-08	DG_Mature_Exc	Rplp1	Down	DG_Mature_Exc_sig
Ptms	2.99117e-08	-0.424678	0.597	0.685	0.0009657	DG_Mature_Exc	Ptms	Down	DG_Mature_Exc_sig
Ncdn	9.04864e-08	-0.426432	0.696	0.756	0.00292135	DG_Mature_Exc	Ncdn	Down	DG_Mature_Exc_sig
Tpt1	1.52485e-11	-0.426682	0.772	0.834	4.92298e-07	DG_Mature_Exc	Tpt1	Down	DG_Mature_Exc_sig
Klf13	4.01658e-09	-0.43532	0.639	0.732	0.000129675	DG_Mature_Exc	Klf13	Down	DG_Mature_Exc_sig
Calm3	3.06965e-08	-0.436362	0.671	0.746	0.000991038	DG_Mature_Exc	Calm3	Down	DG_Mature_Exc_sig
Rps15a	1.15836e-07	-0.438887	0.534	0.618	0.00373975	DG_Mature_Exc	Rps15a	Down	DG_Mature_Exc_sig
Rpsa	4.98053e-10	-0.442963	0.662	0.745	1.60797e-05	DG_Mature_Exc	Rpsa	Down	DG_Mature_Exc_sig
Rps3a1	1.3808e-11	-0.450167	0.707	0.785	4.45791e-07	DG_Mature_Exc	Rps3a1	Down	DG_Mature_Exc_sig
Slc17a7	5.26087e-15	-0.450978	0.836	0.888	1.69847e-10	DG_Mature_Exc	Slc17a7	Down	DG_Mature_Exc_sig
Rpl17	7.49375e-13	-0.452224	0.739	0.823	2.41936e-08	DG_Mature_Exc	Rpl17	Down	DG_Mature_Exc_sig
Rps4x	1.54598e-06	-0.45256	0.549	0.628	0.0499119	DG_Mature_Exc	Rps4x	Down	DG_Mature_Exc_sig
Rps18	9.51961e-11	-0.452704	0.625	0.728	3.07341e-06	DG_Mature_Exc	Rps18	Down	DG_Mature_Exc_sig
Rpl26	3.82839e-08	-0.454714	0.62	0.679	0.001236	DG_Mature_Exc	Rpl26	Down	DG_Mature_Exc_sig
Rps7	7.43153e-10	-0.460011	0.706	0.772	2.39927e-05	DG_Mature_Exc	Rps7	Down	DG_Mature_Exc_sig
Nucks1	1.49978e-06	-0.465294	0.55	0.609	0.0484203	DG_Mature_Exc	Nucks1	Down	DG_Mature_Exc_sig
Rps19	2.08779e-09	-0.467392	0.574	0.659	6.74044e-05	DG_Mature_Exc	Rps19	Down	DG_Mature_Exc_sig
Fth1	7.98327e-13	-0.468781	0.891	0.925	2.5774e-08	DG_Mature_Exc	Fth1	Down	DG_Mature_Exc_sig
Nsg1	2.51245e-07	-0.478128	0.463	0.561	0.00811144	DG_Mature_Exc	Nsg1	Down	DG_Mature_Exc_sig
AY036118	3.44343e-29	-0.483968	0.911	0.951	1.11171e-24	DG_Mature_Exc	AY036118	Down	DG_Mature_Exc_sig
2900097C17Rik	4.60141e-07	-0.485568	0.501	0.574	0.0148557	DG_Mature_Exc	2900097C17Rik	Down	DG_Mature_Exc_sig
Rpl18	1.2984e-08	-0.487857	0.571	0.663	0.000419187	DG_Mature_Exc	Rpl18	Down	DG_Mature_Exc_sig
Rpl10	2.92708e-10	-0.488843	0.571	0.697	9.45008e-06	DG_Mature_Exc	Rpl10	Down	DG_Mature_Exc_sig
Cmss1	3.87828e-12	-0.493936	0.665	0.741	1.2521e-07	DG_Mature_Exc	Cmss1	Down	DG_Mature_Exc_sig
Rpl32	1.10097e-08	-0.506481	0.562	0.639	0.000355449	DG_Mature_Exc	Rpl32	Down	DG_Mature_Exc_sig
Olfm1	2.47228e-26	-0.522433	0.959	0.975	7.98177e-22	DG_Mature_Exc	Olfm1	Down	DG_Mature_Exc_sig
Hspa5	7.00563e-08	-0.524826	0.409	0.509	0.00226177	DG_Mature_Exc	Hspa5	Down	DG_Mature_Exc_sig
Eif1b	6.69218e-07	-0.536328	0.46	0.541	0.0216057	DG_Mature_Exc	Eif1b	Down	DG_Mature_Exc_sig
Prrt1	9.64677e-09	-0.538234	0.453	0.55	0.000311446	DG_Mature_Exc	Prrt1	Down	DG_Mature_Exc_sig
Rasl10a	2.50652e-08	-0.544268	0.392	0.507	0.00080923	DG_Mature_Exc	Rasl10a	Down	DG_Mature_Exc_sig
Erp29	4.68083e-09	-0.549671	0.363	0.49	0.000151121	DG_Mature_Exc	Erp29	Down	DG_Mature_Exc_sig
Camk2n1	1.36188e-12	-0.571812	0.742	0.802	4.39683e-08	DG_Mature_Exc	Camk2n1	Down	DG_Mature_Exc_sig
Pnmal2	1.11505e-08	-0.605568	0.442	0.54	0.000359993	DG_Mature_Exc	Pnmal2	Down	DG_Mature_Exc_sig
Psd	2.85749e-07	-0.673896	0.301	0.399	0.0092254	DG_Mature_Exc	Psd	Down	DG_Mature_Exc_sig
Nefm	6.33969e-07	-0.683948	0.286	0.38	0.0204677	DG_Mature_Exc	Nefm	Down	DG_Mature_Exc_sig
Ftl1	7.82833e-09	-0.786824	0.238	0.348	0.000252738	DG_Mature_Exc	Ftl1	Down	DG_Mature_Exc_sig
Hrk	3.61856e-07	-0.858143	0.142	0.23	0.0116825	DG_Mature_Exc	Hrk	Down	DG_Mature_Exc_sig
Filip1l	2.0108e-07	-0.922078	0.169	0.259	0.00649186	DG_Mature_Exc	Filip1l	Down	DG_Mature_Exc_sig
Hbb-bs	2.21754e-71	-2.39522	0.576	0.807	7.15933e-67	DG_Mature_Exc	Hbb-bs	Down	DG_Mature_Exc_sig
Hba-a2	2.71885e-43	-2.675	0.266	0.544	8.7778e-39	DG_Mature_Exc	Hba-a2	Down	DG_Mature_Exc_sig
Hba-a1	1.66051e-60	-2.69416	0.3	0.633	5.36096e-56	DG_Mature_Exc	Hba-a1	Down	DG_Mature_Exc_sig
Hbb-bt	7.69097e-45	-2.71806	0.177	0.469	2.48303e-40	DG_Mature_Exc	Hbb-bt	Down	DG_Mature_Exc_sig

### Sheet: Erbb4+
Supplementary Table 5e. DEGs identified in Erbb4+ neurons.
Gene	p_val	avg_log2FC	pct.1	pct.2	p_val_adj	celltype	gene	regulation	sig
Ttr	6.45044e-12	4.15827	0.249	0.049	2.08252e-07	Erbb4_Exc	Ttr	Up	Erbb4_Exc_sig
Hba-a1	6.50475e-11	-0.281232	0.441	0.626	2.10006e-06	Erbb4_Exc	Hba-a1	Down	Erbb4_Exc_sig
Syt11	9.21792e-07	-0.383916	0.948	0.951	0.0297601	Erbb4_Exc	Syt11	Down	Erbb4_Exc_sig
Gm42418	8.88078e-16	-0.384735	1	0.997	2.86716e-11	Erbb4_Exc	Gm42418	Down	Erbb4_Exc_sig
Hbb-bt	5.08771e-09	-0.408991	0.289	0.469	0.000164257	Erbb4_Exc	Hbb-bt	Down	Erbb4_Exc_sig
Calr	3.81029e-07	-0.454103	0.865	0.899	0.0123015	Erbb4_Exc	Calr	Down	Erbb4_Exc_sig
Cmss1	2.03437e-08	-0.468125	0.931	0.948	0.000656797	Erbb4_Exc	Cmss1	Down	Erbb4_Exc_sig
Psap	1.01234e-07	-0.516911	0.854	0.913	0.00326835	Erbb4_Exc	Psap	Down	Erbb4_Exc_sig
AY036118	6.29858e-17	-0.529619	0.968	0.99	2.0335e-12	Erbb4_Exc	AY036118	Down	Erbb4_Exc_sig
